# Correcting for batch effects in case-control microbiome studies

**DOI:** 10.1101/165910

**Authors:** Sean M. Gibbons, Claire Duvallet, Eric J. Alm

**Affiliations:** Department of Biological Engineering, Massachusetts Institute of Technology, Cambridge, MA, USA; Center for Microbiome Informatics and Therapeutics, Cambridge, MA, USA; The Broad Institute of MIT and Harvard, Cambridge, MA, USA

## Abstract

High-throughput data generation platforms, like mass-spectrometry, microarrays, and second-generation sequencing are susceptible to batch effects due to run-to-run variation in reagents, equipment, protocols, or personnel. Currently, batch correction methods are not commonly applied to microbiome sequencing datasets. In this paper, we compare different batch-correction methods applied to microbiome case-control studies. We introduce a model-free normalization procedure where features (i.e. bacterial taxa) in case samples are converted to percentiles of the equivalent features in control samples within a study prior to pooling data across studies. We look at how this percentile-normalization method compares to traditional meta-analysis methods for combining independent p-values and to limma and ComBat, widely used batch-correction models developed for RNA microarray data. Overall, we show that percentile-normalization is a simple, non-parametric approach for correcting batch effects and improving sensitivity in case-control meta-analyses.

**Author Summary:** Batch effects are obstacles to comparing results across studies. Traditional meta-analysis techniques for combining p-values from independent studies, like Fisher’s method, are effective but statistically conservative. If batch-effects can be corrected, then statistical tests can be performed on data pooled across studies, increasing sensitivity to detect differences between treatment groups. Here, we show how a simple, model-free approach corrects for batch effects in case-control microbiome datasets.
